# Qualification of Identity, Quality-Attribute Monitoring and New Peak Detection in An Improved Multi-Attribute Method with Lys-C Digestion for Characterization and Quality Control of Therapeutic Monoclonal Antibodies

**DOI:** 10.1101/2022.05.01.490194

**Authors:** Xuanwen Li, Nicholas A. Pierson, Xiaoqing Hua, Bhumit A. Patel, Michael H. Olma, Christopher A. Strulson, Simon Letarte, Douglas D. Richardson

## Abstract

The use of Multi-attribute method (MAM) for identity and purity testing of biopharmaceuticals offers the ability to complement and replace multiple conventional analytical technologies with a single mass spectrometry (MS) method. Method qualification and phase-appropriate validation is one major consideration for the implementation of MAM in a current Good Manufacturing Practice (cGMP) environment. We developed an improved MAM workflow with optimized sample preparation using Lys-C digestion for therapeutic monoclonal antibodies. In this study, we qualified the enhanced MAM workflow for mAb-1 identity, product quality attributes (PQAs) monitoring and new peak detection (NPD). The qualification results demonstrated the full potential of the MAM for its intended use in mAb-1 characterization and quality control in regulated labs. To the best of our knowledge, this is the first report of MAM qualification for mAb identity, PQA monitoring, and new peak detection (NPD) in a single assay, featuring 1) the first full qualification of MAM using Lys-C digestion without desalting using a high-resolution MS, 2) a new approach for mAb identity testing using MAM, and 3) the first qualification of NPD for MAM. The developed MAM workflow and the approaches for MAM qualification may serve as a reference for other labs in the industry.
