## supplementary table 3 for "Qualification of Identity, Quality-Attribute Monitoring and New Peak Detection in An Improved Multi-Attribute Method with Lys-C Digestion for Characterization and Quality Control of Therapeutic Monoclonal Antibodies"

### Sheet: 0.01%_TIC_R1
NPD-mAb1-0ppm-1
Frame ID	omponent I	Mass	Charge	RT	Ratio
		m/z		min
There are	no frames
NPD-mAb1-0.1pmol-1
Frame ID	omponent I	Mass	Charge	RT	Ratio
		m/z		min
1558	2014	613.317	2	11.18	99999.9
1908	1932	496.287	2	13.55	99999.9
2944	2253	695.833	2	16.44	2691.78
NPD-mAb1-0.5pmol-1
Frame ID	omponent I	Mass	Charge	RT	Ratio
		m/z		min
543	1289	613.317	2	11.19	99999.9
571	1180	496.287	2	13.55	99999.9
641	1245	558.326	2	24.95	4897.54
658	1307	422.737	2	15	99999.9
736	1352	695.833	2	16.44	16722.7
782	1256	586.801	2	18.57	99999.9
856	1378	745.393	2	24.46	99999.9
913	1203	451.284	2	14.69	99999.9
1043	1447	801.412	2	25.25	1498.65
1120	1323	493.769	2	10.47	99999.9
1168	1595	773.893	2	19.64	1322.58
1275	1491	573.303	2	30.09	306.4
1322	1621	498.802	2	28.54	99999.9
1425	1531	680.374	2	31.11	2550.16
2833	2131	787.421	2	33.23	99999.9
NPD-mAb1-1pmol-1
Frame ID	omponent I	Mass	Charge	RT	Ratio
		m/z		min
353	886	613.318	2	11.18	99999.9
376	682	496.288	2	13.52	99999.9
437	931	422.737	2	14.97	99999.9
438	781	558.326	2	24.93	9807.76
479	1054	695.833	2	16.42	33235.4
483	772	586.801	2	18.54	99999.9
558	1131	745.393	2	24.45	99999.9
575	696	451.284	2	14.64	99999.9
608	1166	801.412	2	25.23	3735.48
658	953	493.769	2	10.48	99999.9
694	1346	773.893	2	19.59	2646.13
742	1312	498.802	2	28.54	99999.9
749	1224	573.303	2	30.12	607
750	1220	680.374	2	31.12	6031.86
1244	1575	787.421	2	33.23	99999.9
NPD-mAb1-5pmol-1
Frame ID	omponent I	Mass	Charge	RT	Ratio
		m/z		min
136	105	558.327	2	24.96	71210.1
149	155	613.319	2	11.18	99999.9
159	120	801.414	2	25.26	29323.7
160	135	496.288	2	13.53	99999.9
166	130	498.803	2	28.55	99999.9
169	131	745.395	2	24.46	99999.9
172	110	680.375	2	31.03	35653.4
177	117	573.303	2	30.08	7828.65
186	166	422.737	2	14.95	99999.9
191	169	773.895	2	19.63	99999.9
196	164	695.835	2	16.42	175088
213	163	787.424	2	33.25	99999.9
215	139	586.802	2	18.58	99999.9
255	134	451.284	2	14.61	99999.9
285	168	493.769	2	10.5	99999.9
928	1552	624.307	2	11.18	99999.9
952	1395	752.401	2	25.66	99999.9
970	1232	301.192	3	14.63	30270.6
1043	1386	812.401	2	25.26	99999.9
1148	1360	505.81	2	32.37	99999.9
1179	1494	569.317	2	24.94	114.35
1220	1513	620.325	2	12.9	935.34
1240	1430	592.801	2	18.71	99999.9
1260	1448	564.298	2	32.22	99999.9
1305	1278	829.922	2	25.07	99999.9
1336	1654	784.885	2	19.63	99999.9
1372	1590	794.429	2	34.68	99999.9
1392	1463	691.364	2	31.06	7257.99
1409	1380	337.228	2	14.61	99999.9
1413	1562	551.319	2	25.39	99999.9
1436	1603	756.382	2	24.46	99999.9
1486	1542	597.79	2	18.59	99999.9
1503	1662	525.284	3	33.26	182.21
1552	1698	706.822	2	16.4	99999.9
1565	1665	798.411	2	33.25	99999.9
1684	1866	1330.06	3	24.92	99999.9
1762	1858	764.89	2	23.06	99999.9
1820	2072	632.289	2	11.18	957.71
1822	1876	613.809	2	11.59	974.37
1924	1817	608.85	2	25.06	99999.9
1991	1956	546.811	2	13.61	99999.9
2010	1510	680.374	2	29.98	3395.33
2016	1916	780.903	2	20.87	99999.9
2064	1938	802.406	2	19.43	99999.9
2128	1984	539.803	2	12.84	2201.82
2154	1951	577.3	2	24.94	99999.9
2205	400	680.374	2	30.49	10801.5
2376	2030	641.828	2	11.3	2241.17
2462	1847	745.885	2	25.72	99999.9
2467	1777	745.394	2	23.81	99999.9
2476	1928	820.383	2	25.26	99999.9
2537	1886	788.908	2	24.16	99999.9
2617	2007	487.279	2	30.47	99999.9
2668	1942	601.814	2	29.97	99999.9
2750	2278	677.346	2	11.01	99999.9
2767	2167	773.896	2	18.81	99999.9
2830	2169	534.611	3	25.27	99999.9
2837	1680	573.303	2	29.24	99999.9
2902	1682	615.312	2	18.17	99999.9
2927	2137	764.365	2	24.47	261.41
2928	2115	752.4	2	26.52	99999.9
3103	2164	714.805	2	16.42	18.99
3159	2127	823.392	2	25.27	99999.9
3175	2216	792.868	2	19.64	99999.9
3267	2188	851.451	2	32.67	99999.9
3314	2018	780.904	2	21.76	99999.9
3497	1883	715.892	2	31.01	3343.01
3565	1936	794.429	2	35.76	659.57
3939	2209	865.932	2	25.26	99999.9
4045	2246	806.394	2	33.24	59.65
4115	2154	1279.65	3	30.07	320.12
NPD-mAb1-10pmol-1
Frame ID	omponent I	Mass	Charge	RT	Ratio
		m/z		min
74	78	558.327	2	24.93	121461
92	117	613.319	2	11.18	99999.9
103	89	801.414	2	25.24	51055.8
104	97	496.288	2	13.5	99999.9
115	92	745.395	2	24.42	99999.9
116	81	680.376	2	31.03	62821.4
118	95	498.803	2	28.54	99999.9
126	88	573.303	2	30.08	13511
140	122	422.737	2	14.92	99999.9
142	125	773.896	2	19.62	99999.9
146	128	695.835	2	16.41	289142
155	120	787.424	2	33.24	99999.9
161	106	586.802	2	18.59	99999.9
193	101	451.284	2	14.59	99999.9
211	126	493.77	2	10.49	99999.9
642	1164	752.401	2	25.62	99999.9
686	1342	624.307	2	11.18	99999.9
716	1182	812.401	2	25.24	99999.9
735	1149	505.81	2	32.38	99999.9
744	968	301.192	3	14.59	50632.3
775	1372	620.325	2	12.88	774.44
778	1296	569.317	2	24.93	193.4
822	984	829.923	2	25.06	99999.9
860	1234	592.801	2	18.72	99999.9
877	1254	564.298	2	32.21	99999.9
884	1332	794.429	2	34.68	99999.9
916	1329	551.319	2	25.35	99999.9
951	1259	691.364	2	31.01	3453.03
955	1400	784.885	2	19.62	99999.9
1000	1370	756.382	2	24.42	99999.9
1020	1178	337.228	2	14.58	99999.9
1021	1408	525.284	3	33.24	315.66
1087	1424	798.411	2	33.23	99999.9
1114	1337	597.79	2	18.58	99999.9
1126	1483	706.822	2	16.41	99999.9
1168	1551	764.891	2	23.04	99999.9
1195	1583	613.809	2	11.57	1386.58
1213	1497	608.85	2	25.03	99999.9
1218	1598	1330.06	3	24.89	99999.9
1219	1295	680.374	2	30	6091.16
1275	1617	546.811	2	13.57	99999.9
1290	1593	780.903	2	20.85	99999.9
1305	1766	632.289	2	11.18	1617.04
1317	1615	802.406	2	19.43	99999.9
1345	143	680.374	2	30.51	32709
1354	1355	708.883	2	30.39	99999.9
1357	1647	539.803	2	12.81	3960.47
1432	1634	577.299	2	24.93	99999.9
1456	1470	745.394	2	23.77	99999.9
1465	1714	413.731	2	16.88	99999.9
1500	1526	788.908	2	24.11	99999.9
1506	1678	641.828	2	11.29	3155.02
1509	1534	745.885	2	25.7	99999.9
1564	1658	487.279	2	30.45	99999.9
1569	1609	820.383	2	25.25	99999.9
1579	1447	504.759	2	10.49	99999.9
1611	1733	515.26	2	13.49	492.03
1649	1640	601.814	2	29.97	99999.9
1658	1790	534.611	3	25.23	99999.9
1666	1415	573.303	2	29.23	99999.9
1677	1523	478.769	2	10.29	336.48
1706	1765	752.4	2	26.49	99999.9
1711	1982	677.346	2	10.99	99999.9
1763	1731	505.81	2	29.72	99999.9
1803	1998	451.248	2	14.4	12251.5
1842	1428	615.312	2	18.18	99999.9
1877	1902	441.71	2	14.92	99999.9
1884	1725	517.775	2	28.54	99999.9
1891	1842	851.451	2	32.67	99999.9
1920	1680	620.325	2	11.32	99999.9
1936	1856	773.896	2	18.81	99999.9
1979	1876	714.805	2	16.41	31.29
2002	1944	792.868	2	19.63	99999.9
2020	1831	764.365	2	24.43	308.86
2026	1859	597.777	2	24.08	99999.9
2032	1686	780.904	2	21.76	99999.9
2037	1809	823.392	2	25.24	99999.9
2151	1642	620.325	2	13.73	99999.9
2215	1672	671.369	2	34.87	5742.59
2229	1732	605.773	2	18.59	99999.9
2253	2089	584.806	2	11.35	99999.9
2255	1552	715.891	2	30.98	6247.67
2263	1620	625.316	2	36.23	4923.09
2266	1607	794.429	2	35.77	1189.26
2286	1687	622.319	2	18.84	99999.9
2328	1843	592.276	2	30.08	386.81
2333	1874	865.933	2	25.24	99999.9
2349	1875	780.911	2	24.32	614.94
2401	2193	635.298	2	11.17	99999.9
2409	1930	584.293	2	30.09	99999.9
2511	1837	1279.65	3	30.06	594.96
2588	2040	570.265	2	17.47	99999.9
2608	2054	524.797	2	13.48	99999.9
2639	2001	806.394	2	33.24	97.01
2782	2128	795.877	2	19.61	99999.9
2808	2132	817.411	2	19.3	99999.9
2857	2199	809.421	2	23.58	99999.9
2926	1547	836.93	2	25.08	99999.9
2983	2153	753.346	2	16.48	99999.9
3083	1971	822.939	2	33.29	1765.37
3095	1892	844.928	2	24.75	99999.9
3259	2214	802.414	2	23.41	99999.9
3415	2220	662.825	2	32.12	99999.9
3452	2229	1068.21	3	25.23	99999.9
3741	2225	767.373	2	24.42	2703.98
3767	2231	809.402	2	33.22	22.57
4597	2372	1287.98	3	19.64	245.68

### Sheet: 0.01%_TIC_R2
NPD-mAb1-0ppm-2
Frame ID omponent I		Mass m/z	Charge	RT min	Ratio
4779	2280	1630.1	3	41.61	16.52
NPD-mAb1-0.1ppm-2
Frame ID	omponent I	Mass	Charge	RT	Ratio
		m/z		min
1677	2107	613.317	2	11.2	2032.25
2081	2054	496.287	2	13.63	99999.9
NPD-mAb1-0.5ppm-2
Frame ID	omponent I	Mass	Charge	RT	Ratio
		m/z		min
535	1394	613.318	2	11.19	9690.82
608	1330	496.287	2	13.64	99999.9
686	1416	422.737	2	15.06	6664.63
699	1372	558.326	2	24.96	727.97
754	1460	695.833	2	16.44	7582.47
803	1375	586.801	2	18.54	9599.81
881	1479	745.393	2	24.44	2288.29
943	1336	451.284	2	14.71	12899.1
1060	1542	801.412	2	25.27	648.11
1136	1434	493.769	2	10.47	15330.5
1158	1713	773.893	2	19.6	4942.04
1248	1546	573.303	2	30.15	439.41
1453	1644	680.374	2	31.15	1814.55
1470	1746	498.802	2	28.59	99999.9
3093	2262	787.421	2	33.26	99999.9
NPD-mAb1-1ppm-2
Frame ID	omponent I	Mass	Charge	RT	Ratio
		m/z		min
345	996	613.318	2	11.18	18982.2
393	835	496.288	2	13.6	99999.9
439	919	558.326	2	24.96	1445.04
465	1096	422.737	2	15.02	12598.4
482	1212	695.833	2	16.43	15030.8
523	906	586.801	2	18.56	19313.4
599	1276	745.393	2	24.44	6255.48
608	827	451.284	2	14.69	25125.6
632	1307	801.412	2	25.26	1374.78
694	1453	773.893	2	19.63	99999.9
696	1106	493.769	2	10.45	30643.7
727	1431	498.802	2	28.61	99999.9
758	1349	680.374	2	31.15	4227.48
781	1370	573.303	2	30.15	723.35
1262	1705	787.421	2	33.25	99999.9
2512	2329	624.307	2	11.18	99999.9
NPD-mAb1-5ppm-2
Frame ID	omponent I	Mass	Charge	RT	Ratio
		m/z		min
128	110	558.327	2	24.95	10321.6
150	177	613.319	2	11.19	84972.3
158	128	745.394	2	24.42	38392.5
160	122	801.414	2	25.25	13398.2
161	146	496.288	2	13.59	99999.9
170	136	498.803	2	28.6	99999.9
171	117	680.375	2	31.14	50131.3
176	123	573.303	2	30.16	8167.03
187	199	422.737	2	14.93	58740.6
188	212	773.895	2	19.58	99999.9
197	207	695.835	2	16.37	76303.1
215	204	787.424	2	33.26	99999.9
221	149	586.802	2	18.52	93749.9
252	142	451.284	2	14.63	119423
297	200	493.769	2	10.49	143340
793	1509	624.307	2	11.19	99999.9
868	1456	569.317	2	24.95	30.91
928	1337	301.192	3	14.6	99999.9
935	1406	812.401	2	25.25	99999.9
1056	1510	752.401	2	25.64	99999.9
1147	1575	756.382	2	24.43	99999.9
1162	1655	784.885	2	19.58	99999.9
1206	1459	691.364	2	31.15	2136.11
1288	1481	505.81	2	32.43	16955.3
1325	1666	620.325	2	12.91	99999.9
1352	1845	1330.06	3	24.92	99999.9
1364	1580	564.298	2	32.26	99999.9
1379	1529	592.801	2	18.64	4799.08
1382	1732	706.822	2	16.37	8816.84
1384	1520	597.791	2	18.53	99999.9
1404	1699	798.411	2	33.26	591.87
1436	1676	551.319	2	25.37	99999.9
1467	1385	829.922	2	25.07	99999.9
1577	1755	794.429	2	34.71	99999.9
1589	1486	337.228	2	14.63	99999.9
1653	1841	613.809	2	11.58	707.53
1695	1775	525.284	3	33.25	19.22
1970	1978	764.89	2	22.96	99999.9
1980	1937	608.85	2	25.04	99999.9
2039	2069	577.3	2	24.95	99999.9
2095	2192	632.29	2	11.19	234.83
2123	1639	680.374	2	30.07	99999.9
2133	1825	745.885	2	25.71	99999.9
2143	2049	780.903	2	20.83	99999.9
2221	2085	546.811	2	13.66	99999.9
2222	1695	504.759	2	10.52	99999.9
2298	2086	539.803	2	12.89	99999.9
2307	2067	802.406	2	19.35	99999.9
2430	1885	745.394	2	23.75	1344.8
2712	2163	641.828	2	11.3	99999.9
2777	2077	820.384	2	25.25	99999.9
2942	2036	788.908	2	24.09	99999.9
2989	2251	764.365	2	24.42	489.15
3068	1808	573.303	2	29.3	99999.9
3149	2186	823.392	2	25.27	99999.9
3158	2244	752.4	2	26.49	99999.9
3181	2264	1279.98	3	30.14	127.92
3246	2375	677.346	2	11.01	99999.9
3366	2254	534.611	3	25.25	99999.9
3377	2298	851.451	2	32.68	99999.9
3419	493	680.374	2	30.63	9656.64
3444	2143	671.369	2	34.85	99999.9
3448	2162	780.904	2	21.72	3261.75
3484	2300	773.896	2	18.77	99999.9
3539	2346	792.868	2	19.58	1627.28
3585	2020	715.892	2	31.13	99999.9
3785	2063	794.429	2	35.78	355.38
4422	2363	806.394	2	33.25	21.64
4484	2470	1337.39	3	24.92	99999.9
NPD-mAb1-10ppm-2
Frame ID	omponent I	Mass	Charge	RT	Ratio
		m/z		min
66	72	558.327	2	24.95	19854.5
84	112	613.319	2	11.19	152682
96	85	801.414	2	25.26	24926.7
100	92	745.395	2	24.42	71433
107	75	680.376	2	31.16	136030
108	105	496.288	2	13.6	99999.9
109	99	498.803	2	28.62	99999.9
114	83	573.303	2	30.17	13173.2
128	120	422.737	2	14.83	106495
130	116	773.896	2	19.62	99999.9
137	122	695.835	2	16.35	140713
152	114	787.424	2	33.25	99999.9
154	108	586.802	2	18.59	171979
175	103	451.284	2	14.49	216378
215	121	493.77	2	10.47	259969
570	1316	624.307	2	11.19	99999.9
598	989	301.192	3	14.49	99999.9
608	1244	569.317	2	24.96	58.55
632	1180	812.401	2	25.26	99999.9
675	1272	752.401	2	25.65	99999.9
754	1225	691.364	2	31.16	4202.85
759	1242	505.81	2	32.43	33682
764	1384	784.885	2	19.63	99999.9
787	1335	756.382	2	24.42	99999.9
814	1327	564.298	2	32.27	99999.9
819	1460	620.325	2	12.92	99999.9
822	1302	592.801	2	18.71	9174.68
842	1083	829.923	2	25.08	99999.9
845	1439	706.822	2	16.35	16303.2
866	1311	597.79	2	18.6	15575.8
879	1395	551.319	2	25.38	99999.9
912	1411	798.411	2	33.26	1117.67
915	1415	794.429	2	34.7	99999.9
946	1258	337.228	2	14.49	99999.9
959	1504	1330.06	3	24.92	99999.9
963	1451	525.284	3	33.24	37.48
996	1541	613.809	2	11.58	1239.95
1066	1572	764.89	2	22.99	99999.9
1176	1360	680.374	2	30.07	99999.9
1228	1558	608.85	2	25.07	99999.9
1259	1660	780.903	2	20.84	99999.9
1275	1409	708.883	2	30.58	99999.9
1280	134	680.374	2	30.66	29245.2
1290	1486	745.885	2	25.71	99999.9
1298	1720	539.803	2	12.91	99999.9
1316	1697	546.811	2	13.66	99999.9
1333	1681	802.406	2	19.43	99999.9
1368	1831	632.29	2	11.19	428.39
1403	1417	504.759	2	10.48	99999.9
1434	1527	745.394	2	23.77	2613.39
1508	1683	577.299	2	24.96	99999.9
1517	1748	641.828	2	11.3	99999.9
1550	1350	630.317	2	18.46	99999.9
1561	1709	820.384	2	25.26	99999.9
1570	1800	413.731	2	16.85	99999.9
1636	1733	487.279	2	30.65	6272.3
1644	1630	788.908	2	24.12	99999.9
1684	1693	601.814	2	30.04	99999.9
1740	1801	515.26	2	13.59	293.56
1775	1582	478.769	2	10.27	243.04
1798	1465	573.303	2	29.3	99999.9
1820	1865	764.365	2	24.44	934.45
1836	2061	451.248	2	14.32	99999.9
1839	1827	752.4	2	26.5	99999.9
1864	1781	517.775	2	28.62	6529.97
1884	2055	677.346	2	11	99999.9
1888	1871	851.451	2	32.68	99999.9
1891	1963	441.71	2	14.83	99999.9
1894	1900	1279.98	3	30.17	229.52
1912	1891	534.611	3	25.25	99999.9
1945	1471	615.312	2	18.21	99999.9
1972	1911	773.896	2	18.85	99999.9
2023	1812	823.392	2	25.25	99999.9
2037	1937	507.277	2	13.59	99999.9
2042	1731	671.369	2	34.84	99999.9
2052	1842	505.81	2	29.79	974.29
2062	2115	584.807	2	11.36	99999.9
2072	1590	715.891	2	31.13	99999.9
2081	1758	780.904	2	21.72	6483.89
2115	2153	635.298	2	11.18	99999.9
2116	1795	620.325	2	11.33	99999.9
2180	1673	794.429	2	35.78	714.15
2188	1803	605.773	2	18.6	99999.9
2217	2033	792.868	2	19.63	3015.09
2220	1769	620.325	2	13.78	99999.9
2228	1991	714.805	2	16.37	106.19
2290	1864	592.276	2	30.19	599.63
2315	1940	865.932	2	25.24	99999.9
2347	1668	625.316	2	36.27	99999.9
2350	2053	570.265	2	17.41	99999.9
2354	1809	584.293	2	30.17	99999.9
2399	1926	597.777	2	24.06	471.21
2534	1759	622.319	2	18.85	99999.9
2537	2137	795.876	2	19.63	1614.93
2548	2070	806.394	2	33.26	249.3
2553	1798	480.761	2	10.34	99999.9
2577	1949	780.911	2	24.34	5100.39
2900	2189	753.346	2	16.43	99999.9
2905	2007	822.939	2	33.31	3358.95
2917	2231	717.813	2	16.35	511.87
2976	2139	656.833	2	11.05	1330.81
3071	2201	817.411	2	19.3	99999.9
3107	1602	836.93	2	25.09	99999.9
3164	2265	802.414	2	23.41	99999.9
3183	2279	809.421	2	23.57	99999.9
3191	1942	844.928	2	24.76	99999.9
3234	1892	723.89	2	30.28	99999.9
3260	2249	767.373	2	24.41	624.56
3329	2025	696.323	2	16.92	99999.9
3389	2335	1337.39	3	24.94	99999.9
3390	2262	662.825	2	32.12	99999.9
3681	2457	1716.18	4	24.93	99999.9
3821	2289	809.402	2	33.26	57.31
3961	2301	835.947	2	33.75	99999.9
4220	2316	1068.21	3	25.26	99999.9
4687	2454	1031.52	3	19.63	99999.9
4790	2444	1287.31	3	30.17	99999.9

### Sheet: 0.01%_TIC_R3
NPD-mAb1-0ppm-3
Frame ID	omponent I	Mass	Charge	RT	Ratio
		m/z		min
There are	no frames
NPD-mAb1-0.1ppm-3
Frame ID	omponent I	Mass	Charge	RT	Ratio
		m/z		min
1710	2113	613.317	2	11.15	1995.18
1920	2045	496.287	2	13.56	99999.9
2822	2260	558.327	2	24.96	110.53
NPD-mAb1-0.5ppm-3
Frame ID	omponent I	Mass	Charge	RT	Ratio
		m/z		min
543	1405	613.318	2	11.18	9685.69
596	1337	496.287	2	13.59	99999.9
657	1437	422.737	2	15.02	6546.62
697	1398	558.326	2	24.95	709.33
750	1480	695.833	2	16.42	7488.57
795	1385	586.801	2	18.54	9581.56
848	1493	745.393	2	24.43	2020.73
935	1338	451.284	2	14.68	13018.9
1072	1548	801.412	2	25.26	658.47
1168	1447	493.769	2	10.46	15463.6
1212	1738	773.893	2	19.59	4862.24
1278	1593	573.303	2	30.16	372.93
1463	1762	498.802	2	28.61	99999.9
1525	1668	680.374	2	31.15	1778.41
2914	2257	787.421	2	33.25	99999.9
NPD-mAb1-1ppm-3
Frame ID	omponent I	Mass	Charge	RT	Ratio
		m/z		min
347	1003	613.318	2	11.17	18820.8
387	798	496.288	2	13.58	99999.9
438	916	558.326	2	24.94	1440.48
449	1085	422.737	2	15.01	12835.1
490	1209	695.833	2	16.42	15004.1
512	891	586.801	2	18.55	19505.5
564	1266	745.393	2	24.43	3467.98
618	814	451.284	2	14.68	25211.9
628	1297	801.412	2	25.24	1388.49
695	1113	493.769	2	10.44	30579.2
701	1455	773.893	2	19.59	99999.9
770	1338	680.374	2	31.14	4243.49
788	1428	498.802	2	28.58	99999.9
797	1346	573.303	2	30.15	836.13
1281	1721	787.421	2	33.25	99999.9
2558	2365	624.307	2	11.17	99999.9
NPD-mAb1-5ppm-3
Frame ID	omponent I	Mass	Charge	RT	Ratio
		m/z		min
126	108	558.327	2	24.95	10392.5
153	182	613.319	2	11.17	84035.6
158	128	745.394	2	24.42	38697.2
159	144	496.288	2	13.59	99999.9
160	125	801.414	2	25.26	13229.2
170	116	680.376	2	31.13	50005.1
172	139	498.803	2	28.59	99999.9
182	123	573.303	2	30.14	9249.43
189	195	422.737	2	14.97	58381.3
194	200	695.835	2	16.39	76976.9
195	211	773.895	2	19.59	99999.9
215	151	586.802	2	18.53	94070.6
222	209	787.424	2	33.24	99999.9
254	141	451.284	2	14.66	117990
303	202	493.769	2	10.46	141267
808	1508	624.307	2	11.17	99999.9
883	1396	812.401	2	25.26	99999.9
978	1460	569.317	2	24.94	29.71
1034	1503	752.4	2	25.64	99999.9
1068	1331	301.192	3	14.65	99999.9
1127	1548	756.382	2	24.44	99999.9
1190	1441	691.364	2	31.13	1221.35
1206	1642	784.885	2	19.59	99999.9
1275	1822	1330.06	3	24.94	99999.9
1312	1551	564.298	2	32.24	99999.9
1317	1473	505.81	2	32.43	16752.8
1347	1654	620.325	2	12.9	99999.9
1362	1507	597.791	2	18.53	99999.9
1371	1518	592.801	2	18.66	4760.86
1384	1710	706.822	2	16.39	8894.83
1424	1666	551.319	2	25.37	99999.9
1436	1376	829.922	2	25.07	99999.9
1503	1699	798.411	2	33.24	572.89
1526	1468	337.228	2	14.66	99999.9
1573	1738	794.429	2	34.68	99999.9
1582	1817	613.809	2	11.56	723.18
1878	1947	764.89	2	22.99	99999.9
1917	1789	525.284	3	33.21	16.78
1973	1631	680.374	2	30.03	99999.9
2077	1920	608.85	2	25.06	99999.9
2137	1801	745.885	2	25.71	99999.9
2187	2041	802.406	2	19.37	99999.9
2198	2061	539.803	2	12.89	99999.9
2206	1688	504.759	2	10.46	99999.9
2215	2032	780.903	2	20.82	99999.9
2268	2049	546.811	2	13.66	99999.9
2325	2172	632.29	2	11.18	231.45
2378	1884	745.394	2	23.78	1297.14
2542	303	680.374	2	30.63	14218
2565	2123	641.828	2	11.28	99999.9
2602	2052	577.299	2	24.96	99999.9
2660	2053	820.384	2	25.26	99999.9
2667	2024	788.908	2	24.1	99999.9
2856	2205	1279.99	3	30.12	148.06
2927	1788	573.303	2	29.26	99999.9
3155	2184	823.392	2	25.26	99999.9
3162	2202	764.365	2	24.44	510.36
3201	2361	677.346	2	10.99	99999.9
3210	2211	752.4	2	26.49	99999.9
3229	2273	773.896	2	18.79	99999.9
3300	2160	584.294	2	30.19	99999.9
3426	2274	534.611	3	25.26	99999.9
3451	2288	851.451	2	32.66	99999.9
3605	2158	780.904	2	21.74	3163.36
3702	1990	715.891	2	31.1	99999.9
3947	2308	865.932	2	25.25	99999.9
4001	2046	794.429	2	35.76	348.25
NPD-mAb1-10ppm-3
Frame ID	omponent I	Mass	Charge	RT	Ratio
		m/z		min
71	74	558.327	2	24.94	19580.3
85	111	613.319	2	11.15	152331
93	92	745.395	2	24.41	72319.6
100	87	801.414	2	25.26	24684.5
105	104	496.288	2	13.53	99999.9
108	77	680.376	2	31.14	96114.5
113	99	498.803	2	28.62	99999.9
119	85	573.303	2	30.17	14373.8
128	121	422.737	2	14.82	105552
130	118	773.896	2	19.61	99999.9
136	124	695.835	2	16.38	139930
151	105	586.802	2	18.6	171180
154	117	787.424	2	33.25	99999.9
176	101	451.284	2	14.47	217262
214	122	493.77	2	10.46	259474
574	1312	624.307	2	11.15	99999.9
622	1164	812.401	2	25.27	99999.9
662	1263	752.401	2	25.65	99999.9
673	1256	569.317	2	24.94	56.12
731	1039	301.192	3	14.45	99999.9
761	1448	1330.06	3	24.93	99999.9
763	1219	691.364	2	31.14	4182.09
767	1331	756.382	2	24.41	99999.9
769	1378	784.885	2	19.6	99999.9
798	1251	505.81	2	32.41	32376.2
813	1446	620.325	2	12.87	99999.9
826	1308	564.298	2	32.27	99999.9
843	1074	829.923	2	25.07	99999.9
862	1305	597.791	2	18.61	15509.1
871	1297	592.801	2	18.72	9071.26
887	1380	551.319	2	25.39	99999.9
906	1436	706.822	2	16.38	15978.5
916	1398	798.411	2	33.25	1119.99
957	1421	794.429	2	34.7	99999.9
967	1239	337.228	2	14.47	99999.9
1007	1517	613.809	2	11.53	1397.91
1011	1443	525.284	3	33.25	38.05
1120	1570	764.89	2	22.97	99999.9
1175	1352	680.374	2	30.07	99999.9
1220	1555	608.85	2	25.07	99999.9
1239	1470	745.885	2	25.72	99999.9
1268	1684	546.811	2	13.61	99999.9
1284	1663	780.903	2	20.84	99999.9
1330	1411	708.883	2	30.59	99999.9
1334	1850	632.289	2	11.15	415
1339	1673	802.406	2	19.41	99999.9
1374	1710	539.803	2	12.84	99999.9
1396	1713	577.299	2	24.96	99999.9
1420	1748	641.828	2	11.25	3670.39
1435	1410	504.759	2	10.46	99999.9
1451	1523	745.394	2	23.74	2607.21
1505	1350	630.317	2	18.46	99999.9
1591	1809	413.731	2	16.85	99999.9
1713	1722	820.384	2	25.26	99999.9
1719	1816	515.26	2	13.54	289.69
1738	1582	478.769	2	10.26	249.83
1739	1724	487.279	2	30.67	6278.42
1759	1690	601.814	2	30.04	99999.9
1774	1649	788.908	2	24.1	99999.9
1795	1825	752.4	2	26.52	99999.9
1812	1777	517.775	2	28.62	6488.63
1839	1467	573.303	2	29.3	99999.9
1840	1878	773.896	2	18.83	99999.9
1853	2062	677.346	2	10.97	99999.9
1866	1869	787.912	2	33.67	99999.9
1877	203	680.374	2	30.63	19004.3
1892	1885	851.451	2	32.68	99999.9
1910	1469	615.312	2	18.22	99999.9
2004	1942	441.709	2	14.82	99999.9
2021	1871	505.81	2	29.77	834.53
2023	1923	534.611	3	25.26	99999.9
2049	2154	635.298	2	11.16	99999.9
2054	1860	764.365	2	24.41	931.37
2062	1829	823.392	2	25.26	99999.9
2063	1793	620.325	2	11.28	99999.9
2067	1723	671.369	2	34.84	99999.9
2119	1938	507.277	2	13.53	99999.9
2130	2129	584.807	2	11.33	99999.9
2149	1756	780.904	2	21.71	6394.83
2155	1818	605.773	2	18.6	99999.9
2163	1762	620.325	2	13.73	99999.9
2207	2021	792.868	2	19.61	3050.15
2233	1616	715.891	2	31.14	99999.9
2235	1788	584.293	2	30.17	99999.9
2245	1993	714.805	2	16.38	104.07
2246	1688	794.429	2	35.79	684.78
2318	1692	625.316	2	36.26	99999.9
2378	1934	865.932	2	25.27	99999.9
2398	1749	622.319	2	18.85	99999.9
2410	1901	592.276	2	30.17	559.54
2413	1909	1279.65	3	30.18	161.13
2479	2079	570.265	2	17.43	99999.9
2577	2064	806.394	2	33.26	249.53
2578	1981	597.777	2	24.04	428.13
2602	1915	780.911	2	24.33	5266.98
2633	2125	524.797	2	13.53	99999.9
2648	2127	795.876	2	19.61	1617.11
2863	2198	753.346	2	16.45	99999.9
2872	2128	656.833	2	11.02	1677.25
2931	2203	817.411	2	19.28	99999.9
2932	1998	822.939	2	33.32	3339.23
3027	1588	836.93	2	25.11	99999.9
3053	2256	717.813	2	16.38	481.56
3086	2168	767.374	2	24.43	710.08
3120	2238	802.414	2	23.37	99999.9
3137	1935	844.928	2	24.77	99999.9
3215	2255	809.421	2	23.54	99999.9
3403	2258	662.825	2	32.12	99999.9
3447	1912	723.89	2	30.28	99999.9
3610	2277	809.402	2	33.25	58.3
3683	2436	1716.17	4	24.93	228.15
3787	2295	1068.21	3	25.26	99999.9
4186	2383	806.868	2	19.61	99999.9
4435	2266	835.947	2	33.72	99999.9
4786	2419	1287.98	3	19.59	258.64
4847	2313	1337.05	3	24.92	99999.9

### Sheet: 0.1%_TIC_R1
NPD-mAb1-0ppm-1
Frame ID	omponent I	Mass	Charge	RT	Ratio
		m/z		min
There are no	frames
NPD-mAb1-0.1ppm-1
Frame ID	omponent I	Mass	Charge	RT	Ratio
		m/z		min
All frames	are filtered
NPD-mAb1-0.5ppm-1
Frame ID	omponent I	Mass	Charge	RT	Ratio
		m/z		min
543	408	613.317	2	11.19	99999.9
571	354	496.287	2	13.55	99999.9
641	391	558.326	2	24.95	4897.54
736	426	695.833	2	16.44	16722.7
856	429	745.393	2	24.46	99999.9
NPD-mAb1-1ppm-1
Frame ID	omponent I	Mass	Charge	RT	Ratio
		m/z		min
353	285	613.318	2	11.18	99999.9
376	241	496.288	2	13.52	99999.9
437	294	422.737	2	14.97	99999.9
438	260	558.326	2	24.93	9807.76
479	317	695.833	2	16.42	33235.4
483	258	586.801	2	18.54	99999.9
558	344	745.393	2	24.45	99999.9
575	245	451.284	2	14.64	99999.9
608	356	801.412	2	25.23	3735.48
694	471	773.893	2	19.59	2646.13
749	387	573.303	2	30.12	607
750	384	680.374	2	31.12	6031.86
NPD-mAb1-5ppm-1
Frame ID	omponent I	Mass	Charge	RT	Ratio
		m/z		min
136	92	558.327	2	24.96	71210.1
149	137	613.319	2	11.18	99999.9
159	106	801.414	2	25.26	29323.7
160	119	496.288	2	13.53	99999.9
166	115	498.803	2	28.55	99999.9
169	116	745.395	2	24.46	99999.9
172	97	680.375	2	31.03	35653.4
177	104	573.303	2	30.08	7828.65
186	146	422.737	2	14.95	99999.9
191	149	773.895	2	19.63	99999.9
196	144	695.835	2	16.42	175088
213	143	787.424	2	33.25	99999.9
215	123	586.802	2	18.58	99999.9
255	118	451.284	2	14.61	99999.9
285	148	493.769	2	10.5	99999.9
NPD-mAb1-10ppm-1
Frame ID	omponent I	Mass	Charge	RT	Ratio
		m/z		min
74	68	558.327	2	24.93	121461
92	103	613.319	2	11.18	99999.9
103	78	801.414	2	25.24	51055.8
104	85	496.288	2	13.5	99999.9
115	81	745.395	2	24.42	99999.9
116	71	680.376	2	31.03	62821.4
118	83	498.803	2	28.54	99999.9
126	77	573.303	2	30.08	13511
140	108	422.737	2	14.92	99999.9
142	111	773.896	2	19.62	99999.9
146	114	695.835	2	16.41	289142
155	106	787.424	2	33.24	99999.9
161	92	586.802	2	18.59	99999.9
193	88	451.284	2	14.59	99999.9
211	112	493.77	2	10.49	99999.9
642	378	752.401	2	25.62	99999.9
686	460	624.307	2	11.18	99999.9
716	387	812.401	2	25.24	99999.9
822	309	829.923	2	25.06	99999.9
884	457	794.429	2	34.68	99999.9
951	427	691.364	2	31.01	3453.03
1021	477	525.284	3	33.24	315.66
1218	494	1330.06	3	24.89	99999.9

### Sheet: 0.1%_TIC_R2
NPD-mAb1-0ppm-2
Frame ID omponent I		Mass m/z	Charge	RT min	Ratio
All frames	are filtered
NPD-mAb1-0.1ppm-2
Frame ID omponent I		Mass m/z	Charge	RT min	Ratio
All frames	are filtered
NPD-mAb1-0.5ppm-2
Frame ID omponent I		Mass m/z	Charge	RT min	Ratio
535	412	613.318	2	11.19	9690.82
608	382	496.287	2	13.64	99999.9
699	403	558.326	2	24.96	727.97
754	429	695.833	2	16.44	7582.47
NPD-mAb1-1ppm-2
Frame ID omponent I		Mass m/z	Charge	RT min	Ratio
345	300	613.318	2	11.18	18982.2
393	272	496.288	2	13.6	99999.9
439	284	558.326	2	24.96	1445.04
465	319	422.737	2	15.02	12598.4
482	339	695.833	2	16.43	15030.8
523	282	586.801	2	18.56	19313.4
599	358	745.393	2	24.44	6255.48
608	269	451.284	2	14.69	25125.6
632	373	801.412	2	25.26	1374.78
694	461	773.893	2	19.63	99999.9
758	392	680.374	2	31.15	4227.48
NPD-mAb1-5ppm-2
Frame ID	omponent I	Mass	Charge	RT	Ratio
		m/z		min
128	93	558.327	2	24.95	10321.6
150	149	613.319	2	11.19	84972.3
158	108	745.394	2	24.42	38392.5
160	104	801.414	2	25.25	13398.2
161	125	496.288	2	13.59	99999.9
170	115	498.803	2	28.6	99999.9
171	100	680.375	2	31.14	50131.3
176	105	573.303	2	30.16	8167.03
187	159	422.737	2	14.93	58740.6
188	166	773.895	2	19.58	99999.9
197	163	695.835	2	16.37	76303.1
215	162	787.424	2	33.26	99999.9
221	128	586.802	2	18.52	93749.9
252	121	451.284	2	14.63	119423
297	160	493.769	2	10.49	143340
935	432	812.401	2	25.25	99999.9
NPD-mAb1-10ppm-2
Frame ID	omponent I	Mass	Charge	RT	Ratio
		m/z		min
66	60	558.327	2	24.95	19854.5
84	96	613.319	2	11.19	152682
96	72	801.414	2	25.26	24926.7
100	78	745.395	2	24.42	71433
107	62	680.376	2	31.16	136030
108	89	496.288	2	13.6	99999.9
109	84	498.803	2	28.62	99999.9
114	70	573.303	2	30.17	13173.2
128	104	422.737	2	14.83	106495
130	100	773.896	2	19.62	99999.9
137	106	695.835	2	16.35	140713
152	98	787.424	2	33.25	99999.9
154	92	586.802	2	18.59	171979
175	87	451.284	2	14.49	216378
215	105	493.77	2	10.47	259969
570	448	624.307	2	11.19	99999.9
598	318	301.192	3	14.49	99999.9
608	399	569.317	2	24.96	58.55
632	363	812.401	2	25.26	99999.9
675	419	752.401	2	25.65	99999.9
754	385	691.364	2	31.16	4202.85
764	482	784.885	2	19.63	99999.9
787	458	756.382	2	24.42	99999.9
842	336	829.923	2	25.08	99999.9
845	504	706.822	2	16.35	16303.2
912	490	798.411	2	33.26	1117.67
915	493	794.429	2	34.7	99999.9
959	513	1330.06	3	24.92	99999.9
963	505	525.284	3	33.24	37.48

### Sheet: 0.1%_TIC_R3
NPD-mAb1-0ppm-3
Frame ID	omponent I	Mass	Charge	RT	Ratio
		m/z		min
There are	no frames
NPD-mAb1-0.1ppm-3
Frame ID	omponent I	Mass	Charge	RT	Ratio
		m/z		min
All frames	are filtered
NPD-mAb1-0.5ppm-3
Frame ID	omponent I	Mass	Charge	RT	Ratio
		m/z		min
543	434	613.318	2	11.18	9685.69
596	398	496.287	2	13.59	99999.9
697	431	558.326	2	24.95	709.33
750	458	695.833	2	16.42	7488.57
848	460	745.393	2	24.43	2020.73
NPD-mAb1-1ppm-3
Frame ID	omponent I	Mass	Charge	RT	Ratio
		m/z		min
347	310	613.318	2	11.17	18820.8
387	278	496.288	2	13.58	99999.9
438	294	558.326	2	24.94	1440.48
449	324	422.737	2	15.01	12835.1
490	350	695.833	2	16.42	15004.1
512	288	586.801	2	18.55	19505.5
564	370	745.393	2	24.43	3467.98
618	279	451.284	2	14.68	25211.9
628	387	801.412	2	25.24	1388.49
701	490	773.893	2	19.59	99999.9
770	406	680.374	2	31.14	4243.49
797	411	573.303	2	30.15	836.13
NPD-mAb1-5ppm-3
Frame ID	omponent I	Mass	Charge	RT	Ratio
		m/z		min
126	94	558.327	2	24.95	10392.5
153	159	613.319	2	11.17	84035.6
158	110	745.394	2	24.42	38697.2
159	126	496.288	2	13.59	99999.9
160	108	801.414	2	25.26	13229.2
170	102	680.376	2	31.13	50005.1
172	121	498.803	2	28.59	99999.9
182	106	573.303	2	30.14	9249.43
189	165	422.737	2	14.97	58381.3
194	169	695.835	2	16.39	76976.9
195	175	773.895	2	19.59	99999.9
215	131	586.802	2	18.53	94070.6
222	173	787.424	2	33.24	99999.9
254	123	451.284	2	14.66	117990
303	171	493.769	2	10.46	141267
883	465	812.401	2	25.26	99999.9
NPD-mAb1-10ppm-3
Frame ID	omponent I	Mass	Charge	RT	Ratio
		m/z		min
71	62	558.327	2	24.94	19580.3
85	95	613.319	2	11.15	152331
93	77	745.395	2	24.41	72319.6
100	72	801.414	2	25.26	24684.5
105	88	496.288	2	13.53	99999.9
108	64	680.376	2	31.14	96114.5
113	83	498.803	2	28.62	99999.9
119	71	573.303	2	30.17	14373.8
128	103	422.737	2	14.82	105552
130	100	773.896	2	19.61	99999.9
136	106	695.835	2	16.38	139930
151	89	586.802	2	18.6	171180
154	99	787.424	2	33.25	99999.9
176	85	451.284	2	14.47	217262
214	104	493.77	2	10.46	259474
574	443	624.307	2	11.15	99999.9
622	356	812.401	2	25.27	99999.9
662	412	752.401	2	25.65	99999.9
673	406	569.317	2	24.94	56.12
761	498	1330.06	3	24.93	99999.9
763	383	691.364	2	31.14	4182.09
767	454	756.382	2	24.41	99999.9
769	474	784.885	2	19.6	99999.9
813	497	620.325	2	12.87	99999.9
843	332	829.923	2	25.07	99999.9
906	495	706.822	2	16.38	15978.5
916	483	798.411	2	33.25	1119.99
957	491	794.429	2	34.7	99999.9
1011	496	525.284	3	33.25	38.05

### Sheet: 0.3%_TIC_R1
NPD-mAb1-0ppm-1
Frame ID	omponent I	Mass	Charge	RT	Ratio
		m/z		min
There are	no frames
NPD-mAb1-0.1ppm-1
Frame ID	omponent I	Mass	Charge	RT	Ratio
		m/z		min
All frames	are filtered
NPD-mAb1-0.5ppm-1
Frame ID	omponent I	Mass	Charge	RT	Ratio
		m/z		min
All frames	are filtered
NPD-mAb1-1ppm-1
Frame ID	omponent I	Mass	Charge	RT	Ratio
		m/z		min
353	213	613.318	2	11.18	99999.9
NPD-mAb1-5ppm-1
Frame ID	omponent I	Mass	Charge	RT	Ratio
		m/z		min
136	87	558.327	2	24.96	71210.1
149	125	613.319	2	11.18	99999.9
159	97	801.414	2	25.26	29323.7
160	110	496.288	2	13.53	99999.9
166	106	498.803	2	28.55	99999.9
169	107	745.395	2	24.46	99999.9
172	90	680.375	2	31.03	35653.4
177	95	573.303	2	30.08	7828.65
186	133	422.737	2	14.95	99999.9
191	136	773.895	2	19.63	99999.9
196	131	695.835	2	16.42	175088
213	130	787.424	2	33.25	99999.9
215	113	586.802	2	18.58	99999.9
255	109	451.284	2	14.61	99999.9
285	135	493.769	2	10.5	99999.9
NPD-mAb1-10ppm-1
Frame ID	omponent I	Mass	Charge	RT	Ratio
		m/z		min
74	65	558.327	2	24.93	121461
92	97	613.319	2	11.18	99999.9
103	73	801.414	2	25.24	51055.8
104	80	496.288	2	13.5	99999.9
115	76	745.395	2	24.42	99999.9
116	68	680.376	2	31.03	62821.4
118	78	498.803	2	28.54	99999.9
126	72	573.303	2	30.08	13511
140	102	422.737	2	14.92	99999.9
142	105	773.896	2	19.62	99999.9
146	108	695.835	2	16.41	289142
155	100	787.424	2	33.24	99999.9
161	87	586.802	2	18.59	99999.9
193	83	451.284	2	14.59	99999.9
211	106	493.77	2	10.49	99999.9

### Sheet: 0.3%_TIC_R2
NPD-mAb1-0ppm-2
Frame ID omponent I		Mass m/z	Charge	RT min	Ratio
All frames	are filtered
NPD-mAb1-0.1ppm-2
Frame ID omponent I		Mass m/z	Charge	RT min	Ratio
All frames	are filtered
NPD-mAb1-0.5ppm-2
Frame ID omponent I		Mass m/z	Charge	RT min	Ratio
All frames	are filtered
NPD-mAb1-1ppm-2
Frame ID omponent I		Mass m/z	Charge	RT min	Ratio
All frames	are filtered
NPD-mAb1-5ppm-2
Frame ID omponent I		Mass m/z	Charge	RT min	Ratio
128	87	558.327	2	24.95	10321.6
150	130	613.319	2	11.19	84972.3
158	101	745.394	2	24.42	38392.5
160	97	801.414	2	25.25	13398.2
161	113	496.288	2	13.59	99999.9
170	105	498.803	2	28.6	99999.9
171	93	680.375	2	31.14	50131.3
176	98	573.303	2	30.16	8167.03
187	139	422.737	2	14.93	58740.6
188	145	773.895	2	19.58	99999.9
197	143	695.835	2	16.37	76303.1
215	142	787.424	2	33.26	99999.9
221	114	586.802	2	18.52	93749.9
252	109	451.284	2	14.63	119423
297	140	493.769	2	10.49	143340
NPD-mAb1-10ppm-2
Frame ID	omponent I	Mass	Charge	RT	Ratio
		m/z		min
66	57	558.327	2	24.95	19854.5
84	90	613.319	2	11.19	152682
96	69	801.414	2	25.26	24926.7
100	74	745.395	2	24.42	71433
107	59	680.376	2	31.16	136030
108	84	496.288	2	13.6	99999.9
109	79	498.803	2	28.62	99999.9
114	67	573.303	2	30.17	13173.2
128	98	422.737	2	14.83	106495
130	94	773.896	2	19.62	99999.9
137	100	695.835	2	16.35	140713
152	92	787.424	2	33.25	99999.9
154	86	586.802	2	18.59	171979
175	82	451.284	2	14.49	216378
215	99	493.77	2	10.47	259969

### Sheet: 0.3%_TIC_R3
NPD-mAb1-0ppm-3
Frame ID	omponent I	Mass	Charge	RT	Ratio
		m/z		min
There are	no frames
NPD-mAb1-0.1ppm-3
Frame ID	omponent I	Mass	Charge	RT	Ratio
		m/z		min
All frames	are filtered
NPD-mAb1-0.5ppm-3
Frame ID	omponent I	Mass	Charge	RT	Ratio
		m/z		min
All frames	are filtered
NPD-mAb1-1ppm-3
Frame ID	omponent I	Mass	Charge	RT	Ratio
		m/z		min
347	222	613.318	2	11.17	18820.8
NPD-mAb1-5ppm-3
Frame ID	omponent I	Mass	Charge	RT	Ratio
		m/z		min
126	87	558.327	2	24.95	10392.5
153	135	613.319	2	11.17	84035.6
158	102	745.394	2	24.42	38697.2
159	115	496.288	2	13.59	99999.9
160	100	801.414	2	25.26	13229.2
170	95	680.376	2	31.13	50005.1
172	111	498.803	2	28.59	99999.9
182	99	573.303	2	30.14	9249.43
189	140	422.737	2	14.97	58381.3
194	144	695.835	2	16.39	76976.9
195	148	773.895	2	19.59	99999.9
215	117	586.802	2	18.53	94070.6
222	147	787.424	2	33.24	99999.9
254	113	451.284	2	14.66	117990
303	146	493.769	2	10.46	141267
NPD-mAb1-10ppm-3
Frame ID	omponent I	Mass	Charge	RT	Ratio
		m/z		min
71	51	558.327	2	24.94	19580.3
85	79	613.319	2	11.15	152331
93	64	745.395	2	24.41	72319.6
100	60	801.414	2	25.26	24684.5
105	72	496.288	2	13.53	99999.9
108	53	680.376	2	31.14	96114.5
113	68	498.803	2	28.62	99999.9
119	59	573.303	2	30.17	14373.8
128	87	422.737	2	14.82	105552
130	84	773.896	2	19.61	99999.9
136	89	695.835	2	16.38	139930
151	73	586.802	2	18.6	171180
154	83	787.424	2	33.25	99999.9
176	85	451.284	2	14.47	217262
214	104	493.77	2	10.46	259474
